# Polymorphic SNPs, short tandem repeats and structural variants are responsible for differential gene expression across C57BL/6 and C57BL/10 substrains

**DOI:** 10.1101/2020.03.16.993683

**Authors:** Milad Mortazavi, Yangsu Ren, Shubham Saini, Danny Antaki, Celine St. Pierre, April Williams, Abhishek Sohni, Miles Wilkinson, Melissa Gymrek, Jonathan Sebat, Abraham A. Palmer

**Affiliations:** Department of Psychiatry, University of California San Diego, La Jolla, CA; Department of Computer Science and Engineering, University of California San Diego, La Jolla, CA; Department of Cellular and Molecular Medicine and Pediatrics, University of California San Diego, La Jolla, CA; Department of Genetics, Washington University School of Medicine, St. Louis MO; Salk Institute for Biological Studies, La Jolla, CA; Department of Obstetrics, Gynecology and Reproductive Sciences, University of California San Diego, La Jolla, CA; Institute for Genomic Medicine, University of California San Diego, La Jolla, CA; Department of Medicine, University of California San Diego, La Jolla, CA

**Keywords:** C57BL/6, C57BL/10, Reduced Complexity Cross, substrain, mutational processes, gene expression, introgression, *Wdfy1*, *Lpp*, *Srp54*

## Abstract

Mouse substrains are an invaluable model for understanding disease. We compared C57BL/6J, which is the most commonly used inbred mouse strain, with 8 C57BL/6 and 5 C57BL/10 closely related inbred substrains. Whole genome sequencing and RNA-sequencing analysis yielded 352,631 SNPs, 109,096 INDELs, 150,344 short tandem repeats (STRs), 3,425 structural variants (SVs) and 2,826 differentially expressed genes (DEGenes) among these 14 strains. 312,981 SNPs (89%) distinguished the B6 and B10 lineages. These SNPs were clustered into 28 short segments that are likely due to introgressed haplotypes rather than new mutations. Outside of these introgressed regions, we identified 53 SVs, protein-truncating SNPs and frameshifting INDELs that were associated with DEGenes. Our results can be used for both forward and reverse genetic approaches, and illustrate how introgression and mutational processes give rise to differences among these widely used inbred substrains.
