## Supplementary material for "Polymorphic SNPs, short tandem repeats and structural variants are responsible for differential gene expression across C57BL/6 and C57BL/10 substrains": Table S3

### Sheet: Table S3
	All SNPs			C57BL/10-specific SNPs			Monomorphic SNPs			Singleton SNPs			All indels			C57BL/10-specific indels			Monomorphic indels			Singleton indels			Heterozygous SNPs, no SegDup or TR region
substrain	# SNPs	# SNPs validated	% validation	# SNPs	# SNPs validated	% validation	# SNPs	# SNPs validated	% validation	# SNPs	# SNPs validated	% validation	# indels	# indels validated	% validation	# indels	# indels validated	% validation	# indels	# indels validated	% validation	# indels	# indels validated	% validation	# SNPs	# SNPs validated	% validation
B6J	41	37	0.902439				31	28	0.903226	8	7	0.875	103	68	0.660194				94	67	0.712766	1	1	1	1240	165	0.133065
B6NJ	105	99	0.942857				34	30	0.882353	6	6	1	146	97	0.664384				87	67	0.770115	2	1	0.5	1241	173	0.139404
6ByJ	122	118	0.967213				32	28	0.875	48	48	1	142	93	0.65493				87	66	0.758621	9	6	0.666667	1259	159	0.126291
6JEiJ	68	64	0.941176				34	30	0.882353	19	19	1	125	78	0.624				92	63	0.684783	13	8	0.615385	1108	142	0.128159
6NTac	98	89	0.908163				32	26	0.8125	11	11	1	142	87	0.612676				90	62	0.688889	4	1	0.25	1191	160	0.134341
6NCrl	113	108	0.955752				39	36	0.923077	6	4	0.666667	160	106	0.6625				94	71	0.755319	3	1	0.333333	1223	164	0.134096
6NHsd	111	105	0.945946				29	26	0.896552	29	27	0.931034	138	90	0.652174				84	64	0.761905	6	2	0.333333	1150	143	0.124348
B6N-TyrC	96	91	0.947917				32	27	0.84375	6	6	1	140	86	0.614286				92	64	0.695652	0	0		1178	173	0.146859
BomTac	97	91	0.938144				32	28	0.875	41	41	1	126	74	0.587302				89	58	0.651685	11	5	0.454545	1150	168	0.146087
10ScSnJ	4836	4658	0.963193	4722	4544	0.962304	33	32	0.969697	20	20	1	921	617	0.669924	739	517	0.699594	95	69	0.726316	17	9	0.529412	3609	186	0.0515378
10SnJ	4318	4195	0.971515	4215	4093	0.971056	29	28	0.965517	21	17	0.809524	816	555	0.680147	674	475	0.704748	81	55	0.679012	5	3	0.6	1237	190	0.153597
10ScCr	4773	4648	0.973811	4636	4516	0.974116	34	30	0.882353	37	37	1	910	618	0.679121	738	522	0.707317	90	69	0.766667	14	5	0.357143	1295	174	0.134363
10J	4736	4589	0.968961	4576	4437	0.969624	36	33	0.916667	91	87	0.956044	895	610	0.681564	732	514	0.702186	91	64	0.703297	18	12	0.666667	1377	256	0.185911
10ScNHsd	4746	4625	0.974505	4617	4497	0.974009	30	29	0.966667	38	35	0.921053	873	609	0.697595	708	513	0.724576	89	64	0.719101	10	5	0.5	1264	203	0.160601
SUM	24260	23517	0.969373	22766	22087	0.970175	457	411	0.899344	381	365	0.958005	5637	3788	0.671989	3591	2541	0.707602	1255	903	0.719522	113	59	0.522124	19522	2456	0.125807
