## Supplementary material for "Polymorphic SNPs, short tandem repeats and structural variants are responsible for differential gene expression across C57BL/6 and C57BL/10 substrains": Table S4

### Sheet: Table S4
Var type	ID	Category	chrom	pos	end	ref	alt (predicted)	ref strain	alt strain	Sanger ref strain	Sanger alt strain	VEP prediction
SNP	4B10-48	B10-specific	chr4	133055293	133055294	G	A	6J	10SnJ	G	A
SNP	4B10-51	B10-specific	chr4	128992080	128992081	G	A	6J	10J	G	A
SNP	11B10-52	B10-specific	chr11	3438266	3438267	T	C	6J	10J	T	C
SNP	13B10-54	B10-specific	chr13	21073322	21073323	T	C	6J	10SnJ	T	C
SNP	4B10-55	B10-specific	chr4	142047719	142047720	C	T	6J	10ScCr	C	T
SNP	4B10-50	B10-specific	chr4	141813613	141813614	C	A	6J	10ScNHsd	C	A
SNP	11B10-56	B10-specific	chr11	40110227	40110228	G	C	6J	10ScSnJ	G	C
SNP	1mon-58	monomorphic	chr1	171839799	171839800	G	T	6J	10ScNHsd	T	T
SNP	2sin-63	singleton	chr2	52109275	52109276	G	A	6J	6ByJ	G	A
SNP	4sin-66	singleton	chr4	43970577	43970578	G	C	6J	10ScNHsd	G	C
SNP	14sin-67	singleton	chr14	45057707	45057708	C	T	6J	6ByJ	C	T
SNP	7sin-69	singleton	chr7	87493120	87493121	C	A	6J	B6N-TyrC_BrdCrCrl	C	A
SNP	11sin-70	singleton	chr11	49874335	49874336	G	A	6J	10ScSnJ	G	A
indel	11B10-4	B10-specific	chr11	4829929	4829939	GAAAAAAAAA	GAAAAA	6J	10J	GAAAAAAAAA	GAAAAA
indel	11B10-8	B10-specific	chr11	55149814	55149817	CTT	CT	6J	10SnJ	CTT	CT
indel	11B10-9	B10-specific	chr11	3937944	3937947	TAA	TAAA	6J	10ScSnJ	TAA	TAAA
indel	13B10-1	B10-specific	chr13	19365239	19365241	CT	C	6J	10ScNHsd	CT	C
indel	4B10-3	B10-specific	chr4	134286585	134286596	TCCCCCCCCCC	TCCCCCCCCCCCC	6J	10SnJ	TCCCCCCCCCC	TCCCCCCCCCCCC
indel	13B10-6	B10-specific	chr13	21002889	21002894	GTCTC	GTCTCTC	6J	10ScNHsd	GTCTC	GTCTCTC
indel	9B10-12	B10-specific	chr9	65484622	65484630	ACCCCCCC	ACCCCCCCC	6J	10SnJ	ACCCCCCC	ACCCCCCCC
indel	8B10-13	B10-specific	chr8	99024867	99024877	ATTTTTTTTT	ATTTTTTTTTT	6J	10ScNHsd	ATTTTTTTTT	ATTTTTTTTTT
indel	13B10-15	B10-specific	chr13	21484708	21484715	GAAAAAA	GAAAAAAA	6J	10SnJ	GAAAAAA	GAAAAAAA
indel	5mon-20	monomorphic	chr5	38300288	38300290	TG	T	6J	10SnJ	T	T
indel	7mon-21	monomorphic	chr7	38194782	38194790	GCCCCCCC	GCCCCCC	6J	10ScSnJ	GCCCCCC	GCCCCCC
indel	7mon-27	monomorphic	chr7	13260897	13260901	AGGG	AGG	6J	10J	AGG	AGG
indel	6mon-28	monomorphic	chr6	72309801	72309805	TGGG	TGG	6J	10ScCr	TGG	TGG
indel	7mon-30	monomorphic	chr7	93080980	93080986	ACCCCC	ACCCC	6J	10ScSnJ	ACCCC	ACCCC
indel	15mon-23	monomorphic	chr15	9100142	9100147	TGGGG	TGGG	6J	10J	TGGG	TGGG
indel	8mon-29	monomorphic	chr8	104182032	104182035	TCC	TC	6J	10ScNHsd	TC	TC
indel	5mon-31	monomorphic	chr5	124624334	124624335	A	ACG	6J	10ScCr	ACA	ACA	frameshift_variant
indel	11sin-32	singleton	chr11	43444716	43444721	TCTCT	TCTCTCCCTCT	6J	10ScCr	TCTCT	TCTCTCTCTCT	splice_acceptor_variant
indel	1sin-34	singleton	chr1	188648425	188648429	GTGA	G	6J	10ScSnJ	GTGAGTA	GTGA	splice_donor_variant
indel	11sin-36	singleton	chr11	43444712	43444718	TCTCTC	TCTCTCGCTCTC	6J	10ScCr	TCTCTC	TCTCTCTCTCTC	splice_acceptor_variant
indel	11sin-38	singleton	chr11	50200770	50200774	GGGC	GGGCGTGTGGC	6J	10J	GGGC	GGGCTCGTGGG	frameshift_variant
indel	7sin-39	singleton	chr7	139923781	139923783	CA	C	6J	6NCrl	CA	CA	frameshift_variant
indel	11sin-41	singleton	chr11	3977717	3977718	T	TGAGAGGAGG	6J	10SnJ	TC	TCAGAGGAGGA	stop_gained
indel	17sin-42	singleton	chr17	34028798	34028803	CTCAA	C	6J	6JEiJ	CTCAA	A	frameshift_variant
indel	10sin-43	singleton	chr10	112455818	112455821	GAA	GA	6J	6JEiJ	GAA	GA
indel	15sin-46	singleton	chr15	34139821	34139834	CAAGTGCCACCGA	CA	6J	6NHsd	CAAGTGCCACCGA	CA
indel	6sin-33	singleton	chr6	72309804	72309806	GT	G	6J	6JBomTac	GT	GT
indel	16sin-35	singleton	chr16	10741835	10741842	TCCCCCC	TCCCCCCC	6J	10J	TCCCCCC	TCCCCCCC
indel	9sin-44	singleton	chr9	69480200	69480210	GCCCCCCCCC	GCCCCCCCCCC	6J	10J	GCCCCCCCCCA	GCCCCCCCCCCC	frameshift_variant
